# Microbial helpers allow cyanobacteria to thrive in ferruginous waters

**DOI:** 10.1101/2020.05.08.085001

**Authors:** Nadia Szeinbaum, Yael Toporek, Christopher T. Reinhard, Jennifer B. Glass

## Abstract

The Great Oxidation Event (GOE) was a rapid accumulation of oxygen in the atmosphere as a result of the photosynthetic activity of cyanobacteria. This accumulation reflected the pervasiveness of O_2_ on the planet’s surface, indicating that cyanobacteria had become ecologically successful in Archean oceans. Micromolar concentrations of Fe^2+^ in Archean oceans would have reacted with hydrogen peroxide, a byproduct of oxygenic photosynthesis, to produce hydroxyl radicals, which cause cellular damage. Yet cyanobacteria colonized Archean oceans extensively enough to oxygenate the atmosphere, which likely required protection mechanisms against the negative impacts of hydroxyl radical production in Fe^2+^-rich seas. We identify several factors that could have acted to protect early cyanobacteria from the impacts of hydroxyl radical production and hypothesize that microbial cooperation may have played an important role in protecting cyanobacteria from Fe^2+^ toxicity before the GOE. We found that several strains of facultative anaerobic heterotrophic bacteria (*Shewanella*) with ROS defense mechanisms increase the fitness of cyanobacteria (*Synechococcus*) in ferruginous waters. *Shewanella* species with manganese transporters provided the most protection. Our results suggest that a tightly regulated response to prevent Fe^2+^ toxicity could have been important for the colonization of ancient ferruginous oceans, particularly in the presence of high manganese concentrations, and may expand the upper bound for tolerable Fe^2+^ concentrations for cyanobacteria.
