## Supplemental Tables for "Microbial helpers allow cyanobacteria to thrive in ferruginous waters"

### Sheet: TableS1_catalase_cyanobacteria
Order	Isolate source	Species	MnKat	KatE (clade 3)	KatG (clade 1)
Chroococcales	Lake, Moyar, India	Aphanothece hegewaldii CCALA 016		PSF35583.1
Chroococcales	Freshwater, Ellesmere Island, Canada	Chlorogloea sp. CCALA 695	PSB32968.1
Chroococcales	Terrestrial, Chiba, Narashino, Mimomi Hongo Park, Japan	Chondrocystis sp. NIES-4102		BAZ44701.1	BAZ44701.1
Chroococcales	Hot spring, Karlovy Vary, Czech Republic	Chroococcales cyanobacterium IPPAS B-1203	PIG95121.1, PIG93158.1	PIG95509.1, PIG93663.1	PIG91151.1
Chroococcales	Montana La Duke Hot Spring, USA	Chroogloeocystis siderophila 5.2 s.c.1	OKH27430.1
Chroococcales	Bolivia: backwater in Rio Coraico, La Paz	Cyanosarcina burmensis CCALA 770	PSB44163.1		PSB41769.1
Chroococcales	Lake water, Chiba, Narashino, Mimomi-Hongo Park, Japan	Geminocystis sp. NIES-3708		BAQ62629.1
Chroococcales	Sphagnum bog, Switzerland	Gloeocapsa sp. PCC 73106		ELR99081.1
Chroococcales	Moderate hot spring	Gloeocapsa sp. PCC 7428	AFZ31605.1, AFZ33048.1	AFZ30041.1
Chroococcales	Intertidal zone, on green algae, Praia da Luz, Lagos, Portugal	Gloeocapsopsis crepidinum LEGE 06123	MBE9190889.1	MBE9191049.1	MBE9192387.1
Chroococcales	Hypolithic community in a quartz rock in Atacama Desert	Gloeocapsopsis sp. AAB1 = 1H9	MUL36063.1	MUL34978.1	MUL38692.1
Chroococcales	N/A	Gloeothece citriformis PCC 7424	ACK71242.1, ACK71692.1
Chroococcales	Rice fields in Cuttack, Orissa, India	Gloeothece verrucosa PCC 7822	ADN14352.1
Chroococcidiopsidales	Sea water column at depth of maximum chlorophyll layer, offshore Brazil	Aliterella atlantica CENA595	KJH71246.1	KJH72792.1	KJH72440.1
Chroococcidiopsidales	Hot springs, Chiang Mai, Thailand	Chroococcidiopsis sp. TS-821		PPS43198.1
Chroococcidiopsidales	Cuba: mineral spring in Santa Fe	Chroococcidiopsis cubana CCALA 043	PSB62274.1		PSB61137.1
Chroococcidiopsidales	Cuba: Pinar del Rio	Chroococcidiopsis cubana SAG 39.79	RUT08700.1		RUT00676.1
Chroococcidiopsidales	Freshwater, Slovakia: Belianske Tatry	Chroococcidiopsis sp. CCALA 051	PSM48828.1		PSM46973.1
Chroococcidiopsidales	Soil sample, Greifswald, East Germany	Chroococcidiopsis thermalis PCC 7203	AFY87300.1		AFY89644.1
Chroococcidiopsidales	Freshwater, China	Chroococcidiopsis sp. FACHB-1243	MBD2304566.1		MBD2309872.1
Chroococcidiopsidales	Endosymbiotic cyanobaterium released from the green algae, China	Cyanobacterium TDX16	OWY65888.1		OWY73492.1, OWY66454.1
Gloeobacterales	Cave entrance, Hawaii, USA	Gloeobacter kilaueensis JS1	AGY58785.1		AGY58117.1
Gloeobacterales	Hot spring sediment, British Columbia, Canada	Gloeobacter violaceus SpSt-379		HGZ85869.1
Nostocales	Terrestrial, China	Anabaena azotica FACHB-119			MBD2501233.1
Nostocales	China	Anabaena catenula FACHB-362	MBD2693385.1	MBD2690825.1
Nostocales	China	Anabaena cylindrica FACHB-170	MBD2283047.1
Nostocales	China	Anabaena cylindrica FACHB-318	MBD2173734.1
Nostocales	Water, most likely pond, Cambridge, UK	Anabaena cylindrica PCC 7122	AFZ55835.1
Nostocales	Freshwater, China	Anabaena sp. FACHB-709	MBD2265549.1
Nostocales	Hot spring sediment, British Columbia, Canada	Anabaena sp. isolate SpSt-373	HFS11849.1	HFS07490.1
Nostocales	Fresh water, Mississippi, U.S.A.	Anabaena variabilis FACHB-164	MBD2626499.1	MBD2628588.1
Nostocales	China	Anabaena variabilis FACHB-171	MBD2351392.1
Nostocales	N/A	Anabaenopsis circularis NIES-21	BAY16809.1
Nostocales	Paddy field soil, India	Aulosira laxa NIES-50		BAZ77380.1	BAZ77306.1
Nostocales	Terrestrial, China	Aulosira sp. FACHB-113		MBD2240906.1	MBD2240020.1
Nostocales	Leaf, Brazil	Brasilonema bromeliae SPC951	NMG22446.1	NMG19014.1
Nostocales	Leaf, Brazil	Brasilonema octagenarum UFV-OR1		NMF66119.1	NMF64453.1
Nostocales	Freshwater (soil), Palau Isl. Palau	Calothrix brevissima NIES-22	BAY59991.1	BAY60913.1
Nostocales	La Portado, Antofagasta, Chile	Calothrix desertica PCC 7102	TWH54381.1	TWH44012.1
Nostocales	Terrestrial, China	Calothrix membranacea FACHB-236			MBD2164933.1
Nostocales	Unialgal culture in lake water	Calothrix sp. (PCC 6303)		AFY99585.1
Nostocales	Freshwater, China	Calothrix sp. FACHB-1219	MBD2216981.1	MBD2219198.1
Nostocales	Freshwater, China	Calothrix sp. FACHB-156			MBD2340991.1
Nostocales	Freshwater, China	Calothrix sp. FACHB-168	MBD2201945.1	MBD2207729.1
Nostocales	Soil, Japan: Hyogo Harima Campus for Science, University of Hyogo	Calothrix sp. HK-06	OKH44873.1	OKH52005.1, OKH32804.1, OKH43747.1
Nostocales	N/A	Calothrix sp. NIES-2098		BAY08862.1	BAY09497.1
Nostocales	N/A	Calothrix sp. NIES-2100		BAY24804.1	BAY21986.1
Nostocales	Organic material, Kanagawa, Yokohama, Japan	Calothrix sp. NIES-4071	BAZ14547.1	BAZ12280.1
Nostocales	Sediment, Chiba, Narashino, Mimomi Hongo Park, Japan	Calothrix sp. NIES-4101		BAZ38539.1
Nostocales	Concrete, Tokyo, Akiruno, Akigawa River, Japan	Calothrix sp. NIES-4105	BAZ60695.1	BAZ58426.1
Nostocales	Sphagum bog, near Kastanienbaum, Vierwaldstättersee, Switzerland	Calothrix sp. PCC 7507	AFY31933.1	AFY35833.1
Nostocales	Non-acidic hot spring microbial mat, Los Lagos, Cahuelmo Hot Spring, Chile	Chlorogloeopsis fritschii C42_A2020_084	MBF2005187.1	MBF2004861.1
Nostocales	Soil	Chlorogloeopsis fritschii PCC 6912	RUR79712.1	RUR83648.1	RUR75938.1
Nostocales	Water, thermal spring	Chlorogloeopsis sp. PCC 9212		WP_016877505.1
Nostocales	Chiba, Narashino, Mimomi Hongo Park, Japan	Chondrocystis sp. NIES-4102		BAZ44701.1
Nostocales	Freshwater, China	Cylindrospermum sp. FACHB-282		MBD2385792.1
Nostocales	Soil, Kanagawa, Yokohama, Japan	Cylindrospermum sp. NIES-4074	BAZ31012.1	BAZ31309.1
Nostocales	Soil, greenhouse, Stockholm, Sweden, 1972	Cylindrospermum stagnale PCC 7417	AFZ24648.1	AFZ22426.1
Nostocales	Cycad coralloid root, Portugal	Desmonostoc muscorum LEGE 12446	MBE9026643.1	MBE9026848.1
Nostocales	Water, hot spring	Fischerella muscicola SAG 1427-1 = PCC 73103		WP_016858454.1
Nostocales	Hot spring, Nagano, Suwa, Suwa Shrine, Japan	Fischerella sp. NIES-3754	BAU06721.1
Nostocales	Forest biome, Chiba, Futtsu, Hagiu, Japan	Fischerella sp. NIES-4106		BAZ68491.1
Nostocales	N/A	Fischerella sp. PCC 9339	WP_017309128.1	WP_017313177.1
Nostocales	N/A	Fischerella sp. PCC 9431		WP_026720521.1
Nostocales	N/A	Fischerella sp. PCC 9605		WP_035139416.1
Nostocales	Hot spring, Ohinemutu, New Zealand	Fischerella thermalis CCMEE 5196			PLZ88508.1
Nostocales	Hot spring, Oman	Fischerella thermalis CCMEE 5205		PMB49134.1
Nostocales	Hot spring, Harrison Hot Springs, British Columbia	Fischerella thermalis CCMEE 5273	PMB12189.1	PMB04711.1
Nostocales	Hot spring, Japan	Fischerella thermalis CCMEE 5330			PMB06945.1
Nostocales	Freshwater aquarium	Fortiea contorta PCC 7126		WP_017654320.1
Nostocales	N/A	Fortiea sp. LEGE XX443	MBE9005586.1	MBE9005531.1
Nostocales	Freshwater	Fremyella diplosiphon NIES-3275			BAY94754.1
Nostocales	Freshwater reservoir	Hapalosiphon sp. MRB220	KOP25196.1	KOP28122.1
Nostocales	Lab-maintained culture	Hapalosiphonaceae cyanobacterium JJU2		RAM49641.1
Nostocales	Monuments, India	Hassallia byssoidea VB512170		NEU76547.1, NEU74209.1, NEU72920.1
Nostocales	Epidermal algal mat, bottlenose dolphin, Green Cove Springs, USA	Komarekiella sp. 'clone 1'		MBD6614588.1
Nostocales	N/A	Mastigocladopsis repens PCC 10914	WP_017317290.1	WP_017316322.1
Nostocales	Hot spring, India	Mastigocladus laminosus UU774	TFI51502.1	TFI53267.1
Nostocales	Marine shell fragment	Mastigocoleus testarum BC008		KST69384.1	KST61897.1
Nostocales	Mesotidal zone, benthic, Portugal	Nodularia sp. LEGE 06071	MBE9200011.1	MBE9200490.1
Nostocales	Tidal mudflat, Chiba, Narashino, Yatsu Tidal Flat, Japan	Nodularia sp. NIES-3585		GAX35282.1
Nostocales	soil	Nostoc calcicola FACHB-389	OKH34479.1	OKH34745.1
Nostocales	Terrestrial, China	Nostoc calcicola FACHB-3891	MBD2411872.1	MBD2410538.1
Nostocales	N/A	Nostoc carneum NIES-2107	BAY31647.1	BAY30573.1	BAY29613.1
Nostocales	Organic material, Japan:Kanagawa, Yokohama	Nostoc commune HK-02 NIES-4070		BBD69757.1
Nostocales	Organic material, Japan:Kanagawa, Yokohama	Nostoc commune NIES-4072		GBG19241.1
Nostocales	Coralloid root tissue of Cycas revoluta, Wakayama, Wakayama University, Japan	Nostoc cycadae WK-1	GBE95356.1
Nostocales	Surface seawater, coastal zone, bay, Baltic Sea, Poland	Nostoc edaphicum CCNP1411		QMS90802.1
Nostocales	Desert soil, Sunitezuoqi, China	Nostoc flagelliforme CCNUN1		AUB39868.1
Nostocales	Terrestrial, China	Nostoc foliaceum FACHB-393	MBD2648888.1
Nostocales	Freshwater, China	Nostoc linckia FACHB-104			MBD2212995.1
Nostocales	China	Nostoc linckia FACHB-391	MBD2563221.1
Nostocales	Israel	Nostoc linckia NIES-25	BAY74487.1	BAY75559.1
Nostocales	Israel	Nostoc linckia z1	PHJ57396.1	PHJ57495.1
Nostocales	Israel	Nostoc linckia z13	PHK17247.1	PHK11164.1
Nostocales	Israel	Nostoc linckia z14	PHK16295.1	PHK14827.1
Nostocales	Israel	Nostoc linckia z15	PHK35189.1	PHK21486.1
Nostocales	Israel	Nostoc linckia z16	PHK43392.1	PHK43649.1
Nostocales	Israel	Nostoc linckia z18	PHK31417.1	PHK32248.1
Nostocales	Israel	Nostoc linckia z2	PHJ64873.1	PHJ77792.1
Nostocales	Israel	Nostoc linckia z3	PHJ60011.1	PHJ71717.1
Nostocales	Israel	Nostoc linckia z4	PHJ81763.1	PHJ86917.1
Nostocales	Israel	Nostoc linckia z6	PHJ80298.1	PHJ90617.1
Nostocales	Israel	Nostoc linckia z7	PHJ93334.1	PHJ89348.1
Nostocales	Israel	Nostoc linckia z8	PHJ97955.1	PHK00607.1
Nostocales	Israel	Nostoc linckia z9	PHK07997.1	PHK08582.1
Nostocales	Non-axenic culture; Japan: Okinawa, Ishigaki Island	Nostoc minutum NIES-26	RCJ22778.1	RCJ22254.1
Nostocales	Freshwater, China	Nostoc muscorum FACHB-395	MBD2510709.1	MBD2508178.1
Nostocales	Freshwater, China	Nostoc paludosum FACHB-159		MBD2735435.1
Nostocales	Terrestrial, China	Nostoc punctiforme FACHB-252	MBD2611407.1	MBD2615091.1
Nostocales	Non-axenic culture	Nostoc punctiforme NIES-2108	RCJ41389.1	RCJ35033.1
Nostocales	Symbiotic association with the gymnosperm cycad Macrozamia sp, root section, Australia	Nostoc punctiforme PCC 73102	ACC79021.1	ACC83565.1
Nostocales	Lobaria pulmonaria thallus, maple tree trunks, British Columbia, Canada	Nostoc sp. 'Lobaria pulmonaria (5183) cyanobiont'		AVH73373.1
Nostocales	Nostoc cyanobiont of the foliose terrestrial bipartite lichen Peltigera malacea, Little Fort, British Columbia, Canada	Nostoc sp. 'Peltigera malacea cyanobiont' DB3992		PHM11112.1
Nostocales	Thallus	Nostoc sp. 'Peltigera membranacea cyanobiont' 210A		OYD93236.1
Nostocales	Moss carpet, Iceland	Nostoc sp. 'Peltigera membranacea cyanobiont' 213	OYD87314.1	OYD98217.1	OYD87697.1
Nostocales	Moss carpet, Iceland	Nostoc sp. 'Peltigera membranacea cyanobiont' 232		OYE05882.1
Nostocales	Moss carpet, Iceland	Nostoc sp. 'Peltigera membranacea cyanobiont' N6	AVH66562.1	AVH66622.1	AVH66251.1
Nostocales	Corralloid roots	Nostoc sp. 106C	OUL19099.1	OUL31403.1	OUL31402.1
Nostocales	Azolla pinnata	Nostoc sp. 2RC		MBC1241610.1
Nostocales	Coralloid root from Dioon edule, Queretaro, Mexico	Nostoc sp. 3335mG		PXA84827.1	PXA97605.1, PXA94113.1
Nostocales	Non-axenic culture from lake water	Nostoc sp. ATCC 43529	RCJ23198.1	RCJ18067.1
Nostocales	Lichen, UK	Nostoc sp. ATCC 53789	QHG18377.1	QHG16002.1
Nostocales	N/A	Nostoc sp. B(2019)		NDJ24750.1
Nostocales	Blasia pusilla, New York, USA	Nostoc sp. C052		QLE41320.1	QLE46095.1
Nostocales	Phaeoceros, USA	Nostoc sp. C057	QLE51131.1	QLE48791.1
Nostocales	Freshwater, China	Nostoc sp. FACHB-110	MBD2438578.1	MBD2438278.1
Nostocales	Terrestrial, China	Nostoc sp. FACHB-133	MBD2521716.1	MBD2526180.1
Nostocales	Freshwater, China	Nostoc sp. FACHB-145	MBD2468697.1	MBD2473136.1
Nostocales	Freshwater, China	Nostoc sp. FACHB-152	MBD2446506.1	MBD2447520.1
Nostocales	Freshwater, China	Nostoc sp. FACHB-280	MBD2495171.1	MBD2493612.1
Nostocales	Thermal springs, China	Nostoc sp. FACHB-857	MBD2681839.1	MBD2679057.1
Nostocales	Terrestrial, China	Nostoc sp. FACHB-892	MBD2725908.1	MBD2732026.1	MBD2729896.1
Nostocales	Freshwater, China	Nostoc sp. FACHB-973	MBD2519922.1	MBD2517631.1
Nostocales	Freshwater, China	Nostoc sp. HK-01	BBD58143.1
Nostocales	Symbiotic tissue of Blasia pusilla L., Soil, Norway	Nostoc sp. KVJ20	ODH01366.1	ODG97066.1
Nostocales	Water sample, on the estuary shore, Minho estuary, Seixas, Portugal	Nostoc sp. LEGE 06077	MBE9207979.1
Nostocales	Cycad coralloid root, Tropical Botanical Garden of Lisbon, Portugal	Nostoc sp. LEGE 12447	MBE9001992.1
Nostocales	Cycad coralloid root	Nostoc sp. LEGE 12450	MBE8987573.1	WP_193946926.1
Nostocales	Freshwater lake, Singapore	Nostoc sp. MBR 210	OCQ99036.1
Nostocales	N/A	Nostoc sp. MG11	WP_193199267.1	WP_193198542.1
Nostocales	Kanazawa Univrersity, Kakuma Campus, Japan	Nostoc sp. NIES-2111	BAY37249.1		BAY41817.1
Nostocales	Freshwater, Chiba, Katori, Japan	Nostoc sp. NIES-4103	BAZ53594.1	BAZ50740.1
Nostocales	Lake, Lake Okaro, Central Volcanic Plateau, New Zealand	Nostoc sp. NZL	MBG1240234.1	MBG1240526.1
Nostocales	Root	Nostoc sp. PA-18-2419	WP_138501510.1	WP_138503476.1	WP_138503720.1
Nostocales	N/A	Nostoc sp. PCC 7120	BAB74789.1, BAB72955.1
Nostocales	Coralloid roots, Rayundo Flores, Tonala, Chiapas, Mexico	Nostoc sp. RF31YmG	OUL18375.1	OUL25933.1	OUL20125.1
Nostocales	Corralloid roots	Nostoc sp. T09	OUL29530.1		OUL25802.1
Nostocales	Leiosporoceros dussii, Panama	Nostoc sp. TCL240-02	QKQ77395.1	QKQ72308.1	QKQ77873.1
Nostocales	N/A	Nostoc sp. UBA8866	HBW32844.1
Nostocales	Azolla	Nostoc sp. UCD120	MBC1219916.1	MBC1218389.1
Nostocales	Azolla	Nostoc sp. UCD121	MBC1276707.1	MBC1274435.1
Nostocales	Azolla	Nostoc sp. UCD122	MBC1299577.1	MBC1294597.1
Nostocales	Soil, USA: Downers Grove, Illinois	Nostoc sp. UIC 10630	NEU81311.1	NEU82203.1
Nostocales	Shallow ephemeral pool, Canada: Ward Hunt Island, Nunavut	Nostoc sp. WHI	MBG1268511.1	MBG1271211.1
Nostocales	Rice fields, Zouma, Hefeng County, Hubei Province, China	Nostoc sphaeroides CCNUC1		QFS45239.1
Nostocales	China	Nostoc spongiaeforme FACHB-130	MBD2594855.1
Nostocales	Soil, Antarctica: Mackay Glacier regions, Towle Glacier	Nostocaceae cyanobacterium isolate MGR_bin409	MBA3922553.1	MBA3920561.1
Nostocales	Nan Madol, Pohnpei soil, Micronesia:Pohnpei	Nostocales cyanobacterium HT-58-2	ARV63086.1	ARV59288.1
Nostocales	Intertidal zone, on a marine sponge, Portugal	Nostocales cyanobacterium LEGE 11386	MBE9053844.1	MBE9050344.1
Nostocales	Cycad coralloid root, Tropical Botanical Garden of Lisbon, Portugal	Nostocales cyanobacterium LEGE 12452	MBE8969800.1	MBE8968114.1
Nostocales	Benthic mat, on an ephemeral stream, Portugal	Roholtiella sp. LEGE 12411	MBE9037913.1	MBE9037270.1
Nostocales	Crystal Cave, a limestone cave, Bermuda	Scytonema hofmannii PCC 7110	KYC41652.1		KYC43597.1
Nostocales	Stone monuments, West Bengal, India	Scytonema millei VB511283	NHC34515.1		NHC35293.1
Nostocales	Soil Japan:Hyogo, Himeji, Univrersity of Hyogo, Harima Campus for Science	Scytonema sp. HK-05 strain NIES-2130	BAY47451.1	BAY44445.1, BAY50054.1, BAY49052.1
Nostocales	Organic material, Japan:Kanagawa, Yokohama	Scytonema sp. NIES-4073	BAZ23630.1	BAZ22947.1, BAZ19206.1, BAZ22958.1, BAZ23348.1, BAZ23346.1	BAZ19206.1
Nostocales	Marine tidal flow zone, stromatolite mat, Cape Recife, South Africa	Scytonema sp. RU_4_4	NJM69518.1	NJM68759.1
Nostocales	Temperate deciduous forest, flooded grassland, river, Florida	Scytonema sp. UIC 10036	MUG93128.1	MUG99118.1, MUG95821.1, MUG98072.1, MUG98073.1	MUG95166.1
Nostocales	India	Scytonema tolypothrichoides VB-61278			KAB8334681.1
Nostocales	Stone mountains, India	Tolypothrix bouteillei VB521301	KAF3890027.1	KAF3886544.1	KAF3885143.1
Nostocales	Environmental, India	Tolypothrix campylonemoides VB511288	KAB8315151.1, KAB8320153.1	KAB8315248.1	KAB8318363.1
Nostocales	Freshwater, China	Tolypothrix sp. FACHB-123			MBD2358781.1
Nostocales	In an aquarium with Azolla sp., Portugal	Tolypothrix sp. LEGE 11397			MBE9081337.1
Nostocales	N/A	Tolypothrix sp. NIES-4075	GAX41757.1	GAX43005.1
Nostocales	N/A	Tolypothrix sp. PCC 7601			EKE99010.1
Nostocales	Senegal	Tolypothrix sp. PCC 7910	QIR39509.1		QIR36078.1
Nostocales	Indonesia:Borneo Island	Tolypothrix tenuis PCC 7101		BAY98703.1	BAY98776.1
Nostocales	Non-acidic hot spring microbial mat, British Columbia, Canada	Trichormus sp. M33_DOE_039	HIK07443.1	HIK07839.1
Nostocales	N/A	Trichormus variabilis NIES-23	BAY71973.1
Nostocales	Netherlands: Utrecht	Trichormus variabilis SAG 1403-4b	RUS95957.1	RUS94823.1
Nostocales	India	Westiellopsis prolifica IICB1	TBR60530.1	TBR62036.1
Oscillatoriales	Desert soil, Roxby Downs, Australia	Coleofasciculus sp. Co-bin14	MBD0344087.1
Oscillatoriales	Terrestrial, China	Coleofasciculus sp. FACHB-1120	MBD2740425.1
Oscillatoriales	Terrestrial, China	Coleofasciculus sp. FACHB-125	MBD1900200.1		MBD1900799.1
Oscillatoriales	Terrestrial, China	Coleofasciculus sp. FACHB-129	MBD1895335.1		MBD1893903.1
Oscillatoriales	Terrestrial, China	Coleofasciculus sp. FACHB-501	MBD1838244.1		MBD1838511.1
Oscillatoriales	Terrestrial, China	Coleofasciculus sp. FACHB-542	MBD2087770.1		MBD2083499.1
Oscillatoriales	Terrestrial, China	Coleofasciculus sp. FACHB-64	MBD2045559.1		MBD2045745.1
Oscillatoriales	Terrestrial, China	Coleofasciculus sp. FACHB-712	MBD1942224.1		MBD1941553.1
Oscillatoriales	Terrestrial, China	Coleofasciculus sp. FACHB-SPT36	MBD2538931.1		MBD2539636.1
Oscillatoriales	Terrestrial, China	Coleofasciculus sp. FACHB-SPT9	MBD1888240.1		MBD1889187.1
Oscillatoriales	Terrestrial, China	Coleofasciculus sp. FACHB-T130	MBD1881717.1	MBD1880942.1	MBD1879043.1
Oscillatoriales	N/A	Crinalium epipsammum PCC 9333	AFZ15103.1		AFZ13050.1
Oscillatoriales	Hot spring, Tokyo Prefecture, Shikinejima Island, Jinata Onsen, Japan	Cyanobacteria bacterium J007		RMH76853.1
Oscillatoriales	Hot spring, Tokyo Prefecture, Shikinejima Island, Jinata Onsen, Japan	Cyanobacteria bacterium J055	RMG12067.1
Oscillatoriales	Hot spring, Tokyo Prefecture, Shikinejima Island, Jinata Onsen, Japan	Cyanobacteria bacterium J069	RMF67122.1
Oscillatoriales	Benthic marine shore, marine turfs,Boco del Toro, Panama	Cyanothece sp. SIO1E1		NET32777.1
Oscillatoriales	Benthic marine shore, marine turfs, Palmyra Atoll	Cyanothece sp. SIO2G6			NER01073.1
Oscillatoriales	Freshwater, China	Desertifilum sp. FACHB-1129	MBD2313623.1	MBD2310574.1	MBD2311282.1
Oscillatoriales	Freshwater, China	Desertifilum sp. FACHB-866	MBD2320556.1	MBD2322026.1	MBD2321528.1
Oscillatoriales	Freshwater, China	Desertifilum sp. FACHB-868	MBD2330684.1	MBD2332153.1	MBD2331655.1
Oscillatoriales	Lake Shar-Nuur, Bayan-Olgiy Aymag, Mongolia	Desertifilum sp. IPPAS B-1220	OEJ74481.1	OEJ72875.1	OEJ72511.1
Oscillatoriales	Benthic marine shore, marine turfs, Palmyra Atoll	Desertifilum sp. SIO1I2	NES95566.1	NES95042.1	NES96768.1, NES94004.1
Oscillatoriales	N/A	Geitlerinema sp. PCC 7407	AFY65807.1	AFY66318.1
Oscillatoriales	Lamellodysidea herbacea, sponge, Pago Bay, Guam	Hormoscilla sp. GM7CHS1pb		MBC6477944.1
Oscillatoriales	Agricultural field, India	Jacksonvillea sp. ISTCYN1	WP_162545559.1		WP_162545128.1
Oscillatoriales	India	Lyngbya confervoides BDU141951			NEV66730.1
Oscillatoriales	Topsoil from arid and minimally vegetated gibber plain, Roxby Downs, Australia	Microcoleus sp. Co-bin12	MBD0341923.1	MBD0340415.1
Oscillatoriales	Terrestrial, China	Microcoleus sp. FACHB-1515	MBD2089281.1		MBD2090793.1
Oscillatoriales	Terrestrial, China	Microcoleus sp. FACHB-45	MBD2009435.1		MBD2008587.1
Oscillatoriales	Terrestrial, China	Microcoleus sp. FACHB-68			MBD1939450.1
Oscillatoriales	Terrestrial, China	Microcoleus sp. FACHB-831	MBD1922097.1
Oscillatoriales	Terrestrial, China	Microcoleus sp. FACHB-84	MBD1882951.1		MBD1885000.1
Oscillatoriales	Terrestrial, China	Microcoleus sp. FACHB-DQ6	MBD1811871.1		MBD1814345.1
Oscillatoriales	Lisbon, Portugal	Microcoleus sp. IPMA8	NQE36310.1	NQE38279.1
Oscillatoriales	Mesotidal zone, benthic, Minho estuary, Seixas, Portugal	Microcoleus sp. LEGE 07076		MBE9185452.1
Oscillatoriales	Soil, orchid house, San Francisco, USA	Microcoleus sp. PCC 7113	AFZ18207.1
Oscillatoriales	Benthic marine shore, marine turfs, Palmyra Atoll	Microcoleus sp. SIO2G3	NEQ19251.1	NEQ24678.1	NEQ23057.1
Oscillatoriales	Topsoil from arid and minimally vegetated gibber plain, Roxby Downs, Australia	Microcoleus sp. T3-bin5	MBD0312885.1
Oscillatoriales	Desert soil crust	Microcoleus vaginatus FGP-2	EGK86098.1		EGK86805.1
Oscillatoriales	Shallow tropical waters, Papua New Guinea	Moorea bouillonii PNG			OLT59778.1
Oscillatoriales	Shallow tropical waters, normally from coral reef substrate, Hector's Bay, Jamaica	Moorea producens JHB			AOY80968.1
Oscillatoriales	Shallow tropical waters, normally from coral reef substrate, Palmyra Atoll, Pacific Ocean	Moorea producens PAL-8-15-08-1			AOX00405.1
Oscillatoriales	Benthic marine shore, marine turfs, Las Perlas, Panama	Moorea sp. SIO3E8			NEO16567.1, NEO17688.1
Oscillatoriales	Benthic marine shore, marine turfs, Hoia Bay, Papua New Guinea	Moorea sp. SIO3F7			NEQ04374.1
Oscillatoriales	Benthic marine shore, marine turfs, Hoia Bay, Papua New Guinea	Moorea sp. SIO3H5			NEO71834.1
Oscillatoriales	Benthic marine shore, marine turfs, Hoia Bay, Papua New Guinea	Moorea sp. SIO3I7			NEO01027.1
Oscillatoriales	Benthic marine shore, marine turfs, Hoia Bay, Papua New Guinea	Moorea sp. SIO4A1			NEQ62565.1
Oscillatoriales	Benthic marine shore, marine turfs, Hoia Bay, Papua New Guinea	Moorea sp. SIO4A3			NEO43964.1
Oscillatoriales	Benthic marine shore, marine turfs, Apra Harbor, Guam	Moorea sp. SIO4G3			NEO80711.1
Oscillatoriales	Benthic marine shore, marine turfs, American Samoa	Moorea sp. SIOASIH			NEO41657.1
Oscillatoriales	Benthic marine shore, marine turfs,Boco del Toro, Panama	Okeania sp. SIO1H5			NET23765.1
Oscillatoriales	Soil in orchid house	Oscillatoria nigro-viridis PCC 7112		AFZ09913.1
Oscillatoriales	Freshwater, China	Oscillatoria sp. FACHB-1407	MBD2462610.1		MBD2463601.1
Oscillatoriales	N/A	Oscillatoria sp. PCC 10802	WP_017718691.1
Oscillatoriales	Benthic marine shore, marine turfs, American Samoa	Oscillatoria sp. SIO1A7		NER33372.1
Oscillatoriales	Fresh water	Oscillatoriales cyanobacterium C42_A2020_001 strain JSC-12	MBF2026571.1		EKQ69799.1
Oscillatoriales	Microbial mat	Oscillatoriales cyanobacterium isolate PH2015_01D_44_513		TAH19023.1
Oscillatoriales	Microbial mat	Oscillatoriales cyanobacterium isolate PH2015_01U_44_212		TAG94911.1
Oscillatoriales	Microbial mat	Oscillatoriales cyanobacterium isolate PH2015_06S_45_83		TAF69240.1
Oscillatoriales	Microbial mat	Oscillatoriales cyanobacterium isolate PH2015_08D_45_74		TAE96531.1
Oscillatoriales	Microbial mat	Oscillatoriales cyanobacterium isolate PH2015_13D_45_19		TAD96622.1
Oscillatoriales	Microbial mat	Oscillatoriales cyanobacterium isolate PH2015_13U_45_97		TAE01340.1
Oscillatoriales	Microbial mat	Oscillatoriales cyanobacterium isolate PH2015_14S_45_132		TAD93140.1, TAD93845.1
Oscillatoriales	Subtidal sample, epilithic (13m depth), about 200 m off the shore, A Pedra', diving spot in front of the fort 'Castelo do Queijo', Portugal	Oscillatoriales cyanobacterium LEGE 11467		MBE9040871.1
Oscillatoriales	Hot spring sediment, British Columbia, Canada	Oscillatoriales cyanobacterium SpSt-418			HFN00240.1
Oscillatoriales	Mangrove intertidal soil surface, Sundarbans, India	Oxynema sp. AP17		QIZ72851.1
Oscillatoriales	Water, Japan	Phormidium ambiguum IAM M-71	OKH32151.1
Oscillatoriales	Freshwater, China	Phormidium sp. FACHB-1136			MBD2427940.1
Oscillatoriales	Terrestrial, China	Phormidium sp. FACHB-322	MBD2032278.1		MBD2031383.1
Oscillatoriales	Terrestrial, China	Phormidium sp. FACHB-592	MBD2074085.1		MBD2075490.1
Oscillatoriales	Terrestrial, China	Phormidium sp. FACHB-77	MBD1914692.1		MBD1918494.1
Oscillatoriales	Indoor aquarium wall, Portugal	Phormidium sp. LEGE 05292	MBE9227602.1
Oscillatoriales	Freshwater, China	Phormidium tenue FACHB-1052	MBD2234300.1		MBD2233315.1
Oscillatoriales	Terrestrial, China	Phormidium tenue FACHB-886	MBD3884548.1		MBD3884671.1
Oscillatoriales	Rice field, Akita, Japan	Phormidium tenue NIES-30	OKH44951.1		OKH46784.1
Oscillatoriales	Hot spring sediment, British Columbia, Canada	Planktothricoides sp. SpSt-374		HGG01475.1
Oscillatoriales	Freshwater, China	Planktothrix sp. FACHB-1375	MBD2481214.1		MBD2184337.1
Oscillatoriales		Planktothrix tepida PCC 9214	CUR34373.1
Oscillatoriales	Non-axenic enrichment culture inoculated from diseased coral, Central Great Barrier Reef, Australia	Roseofilum reptotaenium AO1-A			OJJ24297.1
Oscillatoriales	N/A	Trichodesmium erythraeum IMS101			ABG51019.1, ABG51021.1
Oscillatoriales	Biofilm, from a secondary decanter tank bank	Tychonema sp. LEGE 06208		MBE9165322.1
Pleurocapsales	Marine tidal flow zone, stromatolite mat, Cape Recife, South Africa	Hydrococcus sp. RU_2_2	NJM87251.1
Pleurocapsales	Moledo do Minho Beach, Portugal	Hyella patelloides LEGE 07179		VEP13027.1
Pleurocapsales	Marine tidal flow zone, stromatolite mat, Schoenmakerskop, South Africa	Hyellaceae cyanobacterium CSU_1_1		NJR46439.1
Pleurocapsales	Coral reef	Myxosarcina sp. GI1	WP_036488077.1	WP_036482920.1	WP_036478227.1, WP_036483111.1
Pleurocapsales	Freshwater lake	Pleurocapsa sp. CCALA 161		PSB08189.1
Pleurocapsales	Marine tidal flow zone, stromatolite mat, Cape Recife, South Africa	Pleurocapsa sp. CRU_1_1	NJP21726.1
Pleurocapsales	Marine tidal flow zone, stromatolite mat, Cape Recife, South Africa	Pleurocapsa sp. CRU_1_2		NJO95586.1
Pleurocapsales	Snail shell	Pleurocapsa sp. PCC 7319		WP_144054520.1	WP_019504156.1
Pleurocapsales	Marine tidal flow zone, stromatolite mat, Schoenmakerskop, South Africa	Pleurocapsa sp. SU_5_0	NJK55651.1	NJK57042.1
Pleurocapsales	Intertidal zone, green biofilm on a pebblestone, Vila Nova de Mil Fontes, Portugal	Pleurocapsales cyanobacterium LEGE 10410	MBE9048376.1	MBE9045063.1	MBE9042890.1
Pleurocapsales	Soil, Chiba, Narashino, Mimomi Park, Japan	Stanieria sp. NIES-3757	WP_096388158.1
Pleurocapsales	Marine aquarium, La Jolla, CA	Xenococcus sp. PCC 7305		ELS04253.1	ELS00912.1
Synechococcales	Non-axenic culture of unicellular cyanobacterium started from freshwater lake	Alkalinema sp. CACIAM 70d		OUC15376.1
Synechococcales	Glacial surface ice, Little Firn glacier in the Knuths Fjeld, Greenland	Alkalinema sp. FL-bin-369		MBC7516166.1
Synechococcales	Stream water, Berkeley, California, U.S.A.	Chamaesiphon minutus PCC 6605		AFY94872.1	AFY92709.1
Synechococcales	Lake, Milstatter See, Austria	Chamaesiphon polymorphus CCALA 037		PSB56645.1	PSB58704.1
Synechococcales	Lake water	Cyanobium gracile PCC 6307		AFY27975.1	AFY29684.1
Synechococcales	5 liters of water from the Tucurui Power Plant Reservoir, point M5 collected 50cm beneath the lake surface, Brazil	Cyanobium sp. CACIAM 14		KEF42457.1	KEF41609.1
Synechococcales	Copco Reservoir water sample, CA, USA	Cyanobium sp. Copco_Reservoir_LC18			KAF0654814.1
Synechococcales	Microbial mat, Antarctica	Cyanobium sp. isolate ULC082bin1			PZV05543.1
Synechococcales	Microbial mat, Antarctica	Cyanobium sp. isolate ULC084bin3			PZV02104.1
Synechococcales	5m depth, Lake Biwa, Japan	Cyanobium sp. LBMAG_Cyanobacteria_epi.bin1			GDX72778.1
Synechococcales	Intertidal zone, Sabellaria sp. reef, epipsamic, Portugal	Cyanobium sp. LEGE 06113			WP_193913781.1
Synechococcales	Intertidal zone, wave-sheltered zone, sand, Portugal	Cyanobium sp. LEGE 06143			WP_193815165.1
Synechococcales	North Atlantic Ocean	Cyanobium sp. NAT70			MAR06406.1
Synechococcales	N/A	Cyanobium sp. NIES-981			SBO42732.1
Synechococcales	North Sea	Cyanobium sp. NS01			QNI71157.1
Synechococcales	N/A	Cyanobium sp. PCC 7001			WP_006909365.1
Synechococcales	Alkaline salt lake, Cariboo Plateau, Canada	Cyanobium sp. PLM2.Bin73			TVS04187.1
Synechococcales	Non-acidic hot spring microbial mat, Los Lagos, Cahuelmo Hot Spring, Chile	Elainella sp. C42_A2020_010	MBF2048605.1		MBF2049830.1
Synechococcales	Marine, India	Halomicronema excentricum str. Lakshadweep			RZM83050.1
Synechococcales	N/A	Leptolyngbya boryana NIES-2135	BAY55362.1		BAY58714.1
Synechococcales	Desert soil crust, Israel	Leptolyngbya ohadii IS1	WP_088893005.1		WP_088888959.1
Synechococcales	Microbial mat, Lake Hoare margin, Antarctica	Leptolyngbya sp. BC1307			WP_121969528.1
Synechococcales	Terrestrial, China	Leptolyngbya sp. FACHB-16	MBD2156368.1		MBD2158186.1
Synechococcales	China	Leptolyngbya sp. FACHB-161	MBD2368484.1		MBD2370178.1
Synechococcales	Terrestrial, China	Leptolyngbya sp. FACHB-1624			WP_190653408.1
Synechococcales	Terrestrial, China	Leptolyngbya sp. FACHB-17	MBD2080971.1		WP_190375113.1
Synechococcales	Freshwater, China	Leptolyngbya sp. FACHB-238			MBD2376523.1
Synechococcales	Terrestrial, China	Leptolyngbya sp. FACHB-239	MBD2399280.1		MBD2400796.1
Synechococcales	Terrestrial, China	Leptolyngbya sp. FACHB-261	MBD2100225.1
Synechococcales	Terrestrial, China	Leptolyngbya sp. FACHB-321	MBD2037068.1		MBD2038569.1
Synechococcales	Terrestrial, China	Leptolyngbya sp. FACHB-36			MBD2018938.1
Synechococcales	Freshwater, China	Leptolyngbya sp. FACHB-402	MBD2405485.1		MBD2407340.1
Synechococcales	Terrestrial, China	Leptolyngbya sp. FACHB-541	MBD1996056.1		MBD1997988.1
Synechococcales	Terrestrial, China	Leptolyngbya sp. FACHB-60	MBD2049438.1		MBD2049503.1
Synechococcales	Terrestrial, China	Leptolyngbya sp. FACHB-671	MBD2072222.1		WP_190689790.1
Synechococcales	Terrestrial, China	Leptolyngbya sp. FACHB-711	MBD2023539.1		MBD2024562.1
Synechococcales	Terrestrial, China	Leptolyngbya sp. FACHB-8	MBD1913916.1		WP_190789198.1
Synechococcales	High Mountain Zone, Lake Tolbo Nuur, Mongolia	Leptolyngbya sp. IPPAS B-1204			RNJ67015.1
Synechococcales	Glacier surface soil, Little Firn glacier in the Knuths Fjeld, Greenland	Leptolyngbya sp. isolate ES-bin-223		MBC7996971.1, MBC7998581.1
Synechococcales	Microbial mat	Leptolyngbya sp. isolate ULC077bin1	PZV12693.1
Synechococcales	Microbial mat	Leptolyngbya sp. isolate ULC186bin1			PZV05182.1
Synechococcales	Spirulina culture pond, Ansan, South Korea	Leptolyngbya sp. KIOST-1	WP_035992182.1		WP_072016087.1
Synechococcales	Biofilm, Hyogo, Himeji, Japan	Leptolyngbya sp. NIES-2104	GAP94901.1		GAP99984.1
Synechococcales	Aichi,Toyohashi University of Technology, Japan	Leptolyngbya sp. NIES-3755	BAU09578.1
Synechococcales	Benthic marine shore, marine turfs, American Samoa	Leptolyngbya sp. SIO1E4		MBE7385977.1
Synechococcales	Benthic marine shore, marine turfs, Millennium Atoll, Pacific Ocean	Leptolyngbya sp. SIO4C1		NEP20103.1	NEP19464.1
Synechococcales	Benthic marine shore, marine turfs, Marion Bay, Southeast Australia	Leptolyngbya sp. SIO4C5		NEQ31436.1
Synechococcales	Turf, Abrolhos reef system, Brazil	Leptolyngbyaceae cyanobacterium CCMR0081		NEZ58139.1
Synechococcales	Turf, Abrolhos reef system, Brazil	Leptolyngbyaceae cyanobacterium CCMR0082		NEZ68224.1
Synechococcales	Marine tidal flow zone, stromatolite mat, Cape Recife, South Africa	Leptolyngbyaceae cyanobacterium CRU_2_3	NJR64744.1
Synechococcales	Marine tidal flow zone, stromatolite mat, Schoenmakerskop, South Africa	Leptolyngbyaceae cyanobacterium CSU_1_4	NJR39701.1
Synechococcales	Marine tidal flow zone, stromatolite mat, Cape Recife, South Africa	Leptolyngbyaceae cyanobacterium RM1_406_9			NJO73488.1
Synechococcales	Marine tidal flow zone, stromatolite mat, Cape Recife, South Africa	Leptolyngbyaceae cyanobacterium RU_5_1			NJP08821.1
Synechococcales	Marine tidal flow zone, stromatolite mat, Schoenmakerskop, South Africa	Leptolyngbyaceae cyanobacterium SL_7_1	NJN85831.1
Synechococcales	Marine tidal flow zone, stromatolite mat, Schoenmakerskop, South Africa	Leptolyngbyaceae cyanobacterium SM1_4_3	NJL37053.1		NJL38256.1
Synechococcales	Marine tidal flow zone, stromatolite mat, Schoenmakerskop, South Africa	Leptolyngbyaceae cyanobacterium SM1_4_5	NJL19553.1
Synechococcales	Freshwater, Svalbard, Norway	Merismopedia glauca CCAP 1448/3		PSB02405.1
Synechococcales	Rock at shoreline	Nodosilinea nodulosa PCC 7104	WP_017301278.1
Synechococcales	Terrestrial, China	Nodosilinea sp. FACHB-13			MBD2106780.1
Synechococcales	Terrestrial, China	Nodosilinea sp. FACHB-131	MBD1874082.1		MBD1876128.1
Synechococcales	Terrestrial, China	Nodosilinea sp. FACHB-141			WP_190703084.1
Synechococcales	Terrestrial, China	Nodosilinea sp. LEGE 06152			WP_194056883.1
Synechococcales	Mesotidal zone, benthic, Douro estuary, Porto, Portugal	Nodosilinea sp. LEGE 07088		MBE9137265.1	MBE9140407.1
Synechococcales	Terrestrial, China	Nodosilinea sp. LEGE 07298			WP_194020961.1
Synechococcales	Terrestrial, China	Oculatella sp. FACHB-28			MBD2056080.1
Synechococcales	Intertidal zone, on green macroalga, Praia da Luz, Lagos, Portugal	Oculatella sp. LEGE 06141	MBE9181575.1		WP_193885047.1
Synechococcales	Microbial mat	Phormidesmis priestleyi Ana		KPQ35711.1
Synechococcales	Cryoconite, West Greenland Ice Sheet	Phormidesmis priestleyi BC1401			WP_068818399.1
Synechococcales	Microbial mat	Phormidesmis priestleyi ULC007	PSB21269.1	PSB19670.1
Synechococcales	Subtidal sample, epilithic (6 m depth), near the south quay of the Leixes harbour, diving spot near Leixes Harbour, Portugal	Phormidesmis sp. LEGE 11477		WP_193853725.1
Synechococcales	Water, Byot Island, Canada	Pseudanabaena biceps O153	NUN66535.1
Synechococcales	Microbial mat	Pseudanabaena frigida strain ULC066bin1	PZO38455.1	PZO44119.1
Synechococcales	PA, Roaring Creek Reservoir	Pseudanabaena sp. 'Roaring Creek'			WP_055076538.1
Synechococcales	Terrestrial, China	Pseudanabaena sp. FACHB-2040			MBD2256375.1
Synechococcales	N/A	Pseudanabaena sp. PCC 6802			WP_026103180.1
Synechococcales	Microbial mat	Snowella sp. strain ULC335bin1		PZV23696.1
Synechococcales	Larsemann Hills, Lake 53, Antarctica	Stenomitos frigidus ULC18	PSB33614.1
Synechococcales	Non-acidic hot spring microbial mat, Los Lagos, Cahuelmo Hot Spring, Chile	Synechococcales cyanobacterium C42_A2020_086			MBF2074878.1
Synechococcales	Porcelana 58 C degree phototrophic mat, Los lagos, Porcelana Hot Spring, Chile	Synechococcales cyanobacterium M58_A2018_015			MBF1999987.1
Synechococcales	Freshwater, China	Synechococcus elongatus FACHB-1061		MBD2690106.1
Synechococcales	Freshwater, China	Synechococcus elongatus FACHB-242		MBD2589073.1
Synechococcales	Powai Lake, Mumbai, India	Synechococcus elongatus PCC 11801		AZB72643.1
Synechococcales	Powai Lake, Mumbai, India	Synechococcus elongatus PCC 11802		QFZ92701.1
Synechococcales	Freshwater, China	Synechococcus elongatus PCC 7942 = FACHB-805		AAM81171.2
Synechococcales	Waller Creek, Texas, USA	Synechococcus elongatus UTEX 3055		WP_126148304.1
Synechococcales	Fresh water, California, U.S.A.	Synechococcus sp. PCC 6312		AFY61219.1, AFY61690.1
Synechococcales	Rock scraping, Schöllenen, below Teufelsbrücke, Switzerland	Synechocystis sp. PCC 7509		WP_009634346.1
Synechococcales	Terrestrial, China	Trichocoleus sp. FACHB-40	MBD2006723.1		WP_190640528.1
Synechococcales	Terrestrial, China	Trichocoleus sp. FACHB-46			MBD1864788.1
Synechococcales	Terrestrial, China	Trichocoleus sp. FACHB-591			WP_190554846.1
Synechococcales	Terrestrial, China	Trichocoleus sp. FACHB-6	MBD2063642.1	MBD2061845.1	MBD2063184.1
Synechococcales	Terrestrial, China	Trichocoleus sp. FACHB-69	MBD1933450.1		MBD1932400.1
Synechococcales	Terrestrial, China	Trichocoleus sp. FACHB-832	MBD1904820.1	MBD1905436.1	MBD1906314.1
Synechococcales	Terrestrial, China	Trichocoleus sp. FACHB-90	MBD1929275.1		MBD1929500.1
Synechococcales	Lake water, Lake Albano, Italy	Vulcanococcus limneticus LL		WP_094590497.1	WP_094591536.1
Unclassified cyanobacteria	Terrestrial, China	Cyanobacteria bacterium FACHB-471	MBD1871464.1		MBD1870532.1
Unclassified cyanobacteria	Terrestrial, China	Cyanobacteria bacterium FACHB-472	MBD1832933.1, MBD1835902.1		MBD1835250.1
Unclassified cyanobacteria	Terrestrial, China	Cyanobacteria bacterium FACHB-502	MBD1848544.1		MBD1853981.1
Unclassified cyanobacteria	Terrestrial, China	Cyanobacteria bacterium FACHB-63	MBD1846544.1		MBD1843525.1
Unclassified cyanobacteria	Terrestrial, China	Cyanobacteria bacterium FACHB-DQ100	MBD1824418.1		MBD1821606.1
Unclassified cyanobacteria	Oligotrophic fast flowing drinking water system	Cyanobacteria bacterium PR.023			MBA4079539.1
Unclassified cyanobacteria	Salt crust, salt flat (salar), Atacama Desert, Chile	Cyanobacteria bacterium QH_1_48_107		PSO52063.1
Unclassified cyanobacteria	Salt crust, salt flat (salar), Atacama Desert, Chile	Cyanobacteria bacterium QS_1_48_34		PSO71716.1
Unclassified cyanobacteria	Salt crust, salt flat (salar), Atacama Desert, Chile	Cyanobacteria bacterium QS_3_48_167		PSO85142.1
Unclassified cyanobacteria	Salt crust, salt flat (salar), Atacama Desert, Chile	Cyanobacteria bacterium QS_4_48_99		PSO77751.1
Unclassified cyanobacteria	Salt crust, salt flat (salar), Atacama Desert, Chile	Cyanobacteria bacterium QS_8_64_29			PSP18074.1
Unclassified cyanobacteria	Marine tidal flow zone, stromatolite mat, Cape Recife, South Africa	Cyanobacteria bacterium RU_5_0		NJO42098.1
Unclassified cyanobacteria	Salt crust, salt flat (salar), Atacama Desert, Chile	Cyanobacteria bacterium SW_11_48_12		PSP10557.1
Unclassified cyanobacteria	Salt crust, salt flat (salar), Atacama Desert, Chile	Cyanobacteria bacterium SW_9_44_58		PSO49192.1
Unclassified cyanobacteria	Marine photic zone, Mediterranean Sea	Cyanobacteria bacterium TMED188			OUW57348.1
Unclassified cyanobacteria	Hypolithon	Cyanobacteria bacterium UBA11049	HCF27212.1, HCF29501.1	HCF27446.1, HCF27446.1
Unclassified cyanobacteria	N/A	Cyanobacteria bacterium UBA11371	HAZ45091.1, HAZ44694.1
Unclassified cyanobacteria	N/A	Cyanobacteria bacterium UBA11372	HAX75989.1	HAX77866.1
Unclassified cyanobacteria	N/A	Cyanobacteria bacterium UBA11691			HBR00695.1, HBQ97819.1
Unclassified cyanobacteria	N/A	Cyanobacteria bacterium UBA11369	HBE48187.1, HBE54293.1
Unclassified cyanobacteria	N/A	Cyanobacteria bacterium UBA8543			HAJ62521.1
Unclassified cyanobacteria	Sippewissett Salt Marsh, Buzzards Bay, Cape Cod, Massachusetts, USA	Filamentous cyanobacterium CCP2	PSB15291.1	PSB18910.1
Unclassified cyanobacteria	Sippewissett Salt Marsh, Buzzards Bay, Cape Cod, Massachusetts, USA	Filamentous cyanobacterium CCP3	PSR19352.1	PSR19352.1	PSR16073.1
Unclassified cyanobacteria	Sippewissett Salt Marsh, Buzzards Bay, Cape Cod, Massachusetts, USA	Filamentous cyanobacterium CCP4	PSN78732.1, PSN75877.1		PSN76505.1, PSN76912.1
Unclassified cyanobacteria	Sippewissett Salt Marsh, Buzzards Bay, Cape Cod, Massachusetts, USA	Filamentous cyanobacterium CCP5			PSN17836.1
Unclassified cyanobacteria	Sippewissett Salt Marsh, Buzzards Bay, Cape Cod, Massachusetts, USA	Filamentous cyanobacterium CCT1	PSN11386.1	PSB56944.1	PSN16172.1
Unclassified cyanobacteria	Wave-exposed tide puddle, Praia de Olhos d'gua, Albufeira, Portugal	Filamentous cyanobacterium LEGE 07170			MBE9099839.1
Unclassified cyanobacteria	Tide pool, rock surface scraping, Praia de Lavadores, Canidelo, Portugal	Lusitaniella coriacea LEGE 07157		MBE9117964.1

### Sheet: TableS2_Unique_proteins
Unique proteins present in MN-1 and OS155 , not present in MR-1, BrY, PV-4
Family ID	MN-01	Sbal OS155	Description	Function
PGF_00070034	AMR44_00075	VBISheBal55297_0215 VBISheBal55297_0216	conserved hypothetical protein, GGDEF domain
FIG01351154	AMR44_00285	Sbal_3354	Attachment to host cells and virulence, GCN5-related N-acetyltransferase
PLF_22_00003149	AMR44_01065	Sbal_3988	Flagellar biosynthesis protein FlhA	flagella
PLF_22_00003320	AMR44_01080	Sbal_3985	Flagellar biosynthesis protein FliQ	flagella
PLF_22_00003025	AMR44_01085	Sbal_3984	Flagellar biosynthesis protein FliP	flagella
PLF_22_00003322	AMR44_01090	Sbal_3983	Flagellar motor switch protein FliN	flagella
PGF_03348953	AMR44_01095	Sbal_3982	Flagellar motor switch protein FliM	flagella
PGF_04572835	AMR44_01105	Sbal_3981	Flagellar regulatory protein FleQ	flagella
PLF_22_00003321	AMR44_01110	Sbal_3980	Flagellar hook-basal body complex protein FliE	flagella
PGF_00005516	AMR44_01120	Sbal_3978	Flagellar motor switch protein FliG	flagella
PGF_10418970	AMR44_01125	Sbal_3977	Flagellar assembly protein FliH	flagella
PLF_22_00003231	AMR44_01130	Sbal_3976	Flagellum-specific ATP synthase FliI	flagella
PLF_22_00003227	AMR44_01160	Sbal_3970	Flagellar basal-body rod protein FlgC	flagella
PLF_22_00004056	AMR44_01165	Sbal_3969	Flagellar basal-body rod modification protein FlgD	flagella
PLF_22_00003228	AMR44_01170	Sbal_3968	Flagellar hook protein FlgE	flagella
PLF_22_00003148	AMR44_01180	Sbal_3966	Flagellar basal-body rod protein FlgG	flagella
PLF_22_00003226	AMR44_01185	Sbal_3965	Flagellar L-ring protein FlgH	flagella
PLF_22_00003082	AMR44_01190	Sbal_3964	Flagellar P-ring protein FlgI	flagella
PLF_22_00002189	AMR44_01215	Sbal_3957 Sbal_3959 Sbal_3956 Sbal_3958	Flagellin protein FlaA	flagella
PLF_22_00003259	AMR44_01245	Sbal_3950	RNA polymerase sigma factor for flagellar operon	flagella
PGF_06889881	AMR44_01250	VBISheBal55297_4373 VBISheBal55297_4371	Flagellar motor rotation protein MotA	flagella
PLF_22_00003229	AMR44_01255	Sbal_3946	Flagellar motor rotation protein MotB	flagella
PGF_00031062	AMR44_03520	Sbal_0443	Similar to periplasmic protein TorT
PGF_00020611	AMR44_00975	Sbal_0450	Metallopeptidase, Endothelin-converting enzyme
PGF_04544396	AMR44_07285	Sbal_4249	Aspartate aminotransferase (EC 2.6.1.1)
PLF_22_00002968	AMR44_07625	VBISheBal55297_2440 VBISheBal55297_2441	Putative OMR family iron-siderophore receptor precursor	transport
PGF_00407768	AMR44_07630	Sbal_2134	putative iron-regulated membrane protein, PepSY-associated TM helix domain protein	transport
PLF_22_00042118	AMR44_09400	Sbal_3752, Sbal_2365	Outer membrane porin OmpC	transport
PLF_22_00003161	AMR44_09405	Sbal_2364	Methyl-accepting chemotaxis sensor/transducer protein
FIG01310667	AMR44_17020	Sbal_1399, Sbal_0467	MFS transporter	transport
PGF_00002686	AMR44_09820	Sbal_1327	FIG023769: Choline transport related protein	transport
PGF_05100228	AMR44_10715	Sbal_3200	Alkaline serine exoprotease A precursor (EC 3.4.21.-)
FIG01058745	AMR44_10720	Sbal_4265	FIG01058746: hypothetical protein
PGF_02879212	AMR44_13360	Sbal_0323	Transcriptional regulator, Xre-family with cupin domain,yidN, Cro/CI family
PGF_06781655	AMR44_13365	Sbal_0324	Benzoate transport protein
FIG00031969	AMR44_00830	Sbal_2883	capsular polysaccharide biosynthesis protein, KEGG: bfs:BF3456 putative LPS biosynthesis related polysaccharide polymerase	biosynthesis
PLF_22_00003815	AMR44_16300	Sbal_2956	hypothetical protein	biosynthesis
PGF_03788363	peg.728	Sbal_2959	hypothetical protein	biosynthesis
PGF_12805106	AMR44_16320	Sbal_2960	Oxidoreductase, short-chain dehydrogenase/reductase family	biosynthesis
PGF_12834032	peg.727	Sbal_2961	1-deoxy-D-xylulose 5-phosphate synthase (EC 2.2.1.7)	biosynthesis
PGF_00021321	AMR44_16335	Sbal_2963	Methyltransferase type 12	biosynthesis
PLF_22_00004745	AMR44_16340	Sbal_2964	Alpha amylase domain protein	biosynthesis
PLF_22_00004498	AMR44_16345	Sbal_2965	N-acylneuraminate cytidylyltransferase (EC 2.7.7.43)	biosynthesis
PGF_10329977	peg.630	Sbal_1937 Sbal_1877 Sbal_3317 Sbal_4071	Phenazine biosynthesis protein PhzF like	biosynthesis
PGF_00037077	AMR44_18390	Sbal_4074	AhpC/TSA family protein	biosynthesis
PGF_03021129	AMR44_18385	Sbal_4075	putative thiol:disulfide interchange protein	biosynthesis
FIG01337767	AMR44_17560	Sbal_3798	EAL domain protein
PLF_22_00037103	AMR44_18740	Sbal_3732	Microbial collagenase, secreted (EC 3.4.24.3)
PLF_22_00004481	AMR44_19210	Sbal_3830	MSHA biogenesis protein MshF2
FIG01058717	AMR44_20305	Sbal_0257	FIG01058720: hypothetical protein
PGF_02158014	AMR44_20375	Sbal_0206	N-acyl-L-amino acid amidohydrolase
FIG01056994	AMR44_20630	Sbal_0751	FIG01056995: hypothetical protein
